# Development of convolutional neural networks for automated brain-wide histopathological analysis in mouse models of synucleinopathies

**DOI:** 10.1101/2025.07.08.663490

**Authors:** A. Barber-Janer, E. Van Acker, E. Vonck, D. Plessers, F. Rosada, C. Van den Haute, V. Baekelandt, W. Peelaerts

## Abstract

Preclinical animal models are indispensable for uncovering disease mechanisms and developing novel therapeutic interventions in synucleinopathies. Key readouts including neuronal cell death, neuroinflammation and alpha-synuclein protein aggregation, are routinely assessed by histological methods. However, traditional characterization of histological samples is labor-intensive and time-consuming. There is a growing need for reproducible and high-throughput tools to capture region- and cell type-specific changes, ultimately improving the predictive value of preclinical studies.

To address this, our study introduces a pipeline using convolutional neural networks (CNNs) for high-throughput, unbiased analysis of immunohistological data in mouse brains. We have trained five CNN-based models to autonomously identify brain regions and detect markers of neurodegeneration, neuroinflammation, and alpha-synuclein aggregation. These models provide accurate, region-specific insights at cellular resolution without manual annotation, significantly speeding up analysis time from weeks to minutes. Our approach enhances the precision and efficiency of histological assessments, providing robust, brain-wide results in various animal models of synucleinopathies.
