## Supplementary Data for "Development of convolutional neural networks for automated brain-wide histopathological analysis in mouse models of synucleinopathies"

### Sheet: Supplementary Data 1
Supplementary Data 1 Layer and class hierarchy.
Model	Layer 1	Layer 2	Layer 3	Layer 4
Dopaminergic Cell Detector (DCD)	Tissue	Substantia Nigra	TH+ cell
Dopaminergic Terminal Detector (DTD)	Tissue	Striatum
NeuN Cell Detector (NCD)	Tissue	Accessory Olfactory Bulb	NeuN+ cellular Area	NeuN+ cell
		Amygdala
		Anterior Olfactory Nucleus
		Cerebellum
		Cingulate Cortex
		Dorsal Funiculus
		Dorsal Horn
		Globus Pallidus
		Hippocampus
		Hypothalamus
		Inferior Olivary Complex
		Lateral Funiculus
		Medullary Nuclei Motor related
		Medullary Nuclei Sensory related
		Midbrain
		Motor Cortex
		Nucleus Accumbens
		Olfactory Bulb
		Periaqueductal Gray
		Piriform Cortex
		Pons
		Septal Nucleus
		Striatum
		Substantia Nigra
		Taenia Tecta
		Thalamus
		Ventral Funiculus
		Ventral Horn
Microglial Cell Detector (MCD)	Tissue	Accessory Olfactory Bulb	Iba1+ cell
		Amygdala
		Anterior Commissure
		Anterior Olfactory Nucleus
		Cerebellar Arbor Vitae
		Cerebellar Peduncles
		Cerebellum
		Cingulate Cortex
		Corpus Callosum
		Fimbria
		Globus Pallidus
		Hippocampus
		Hypothalamus
		Inferior Olivary Complex
		Medullary Nuclei Motor related
		Medullary Nuclei Sensory related
		Midbrain
		Motor Cortex
		Nucleus Accumbens
		Olfactory Bulb
		Periaqueductal Gray
		Piriform Cortex
		Pons
		Septal Nucleus
		Striatum
		Substantia Nigra
		Taenia Tecta
		Thalamus
pSer129 Synuclein Detector (pSynD)	Tissue	Accessory Olfactory Bulb	Cellular inclusion	Cellular inclusion (only analyzes pixels that belong to "Cellular inclusion" class from layer 3
		Amygdala	Neuritic inclusion
		Anterior Commissure
		Anterior Olfactory Nucleus
		Cerebellar Arbor Vitae
		Cerebellar Peduncles
		Cerebellum
		Cingulate Cortex
		Corpus Callosum
		Dorsal Funiculus
		Dorsal Horn
		Fimbria
		Globus Pallidus
		Hippocampus
		Hypothalamus
		Inferior Olivary Complex
		Lateral Funiculus
		Medullary Nuclei Motor related
		Medullary Nuclei Sensory related
		Midbrain
		Motor Cortex
		Nucleus Accumbens
		Olfactory Bulb
		Periaqueductal Gray
		Piriform Cortex
		Pons
		Septal Nucleus
		Striatum
		Substantia Nigra
		Taenia Tecta
		Thalamus
		Ventral Funiculus
		Ventral Horn

### Sheet: Supplementary Data 2
Supplementary Data 2 Description of training parameters.
Training parameter	Description
Field of view (mm)	Size of the view needed to have a minimum context around the pattern in order to recognize the feature (for region).
Complexity (simple, intermediate, complex)	Parameter that indicates the degree of difficulty in distinguishing the layer-related pattern from the rest of the image (for region and object). ‘Model Complexity’ is a preset combination of several parameters that have been shown to work best for different types of digital pathology tasks, the parameters change both model depth (number of layers) and width (number of nodes in a layer).
Weight decay	Constant parameter used when training convolutional neural networks, in order to prevent the weights to grow too large and thus overfitting of the model (for region and object).
Mini-batch size	Size of the batches (in number of annotations) in which the training dataset is split during the iterations (for region and object).
Mini-batch per iteration	Number of mini-batches involved in each iteration (for region and object).
Iterations without progress	Number of iterations the network goes through without learning anything new (for region and object).
Initial learning rate	Learning rate value of the neural network (for region and object).
Window size (px)	Size of the region, that contains the object of interest (for objects).
Maximum object overlap (%)	Percentage of area overlap between two objects, at which the algorithm recognizes a single object.
Image augmentation - Scale
Image augmentation - Aspect ratio
Image augmentation - Maximum shear
Image augmentation - Luminance
Image augmentation - Contrast
Image augmentation - Maximum white balance change
Image augmentation - Noise
Image augmentation - JPG compression quality (min/max)
Image augmentation - JPG compression percentage
Image augmentation - Blur maximum pixels
Image augmentation - Blur percentage
Image augmentation - Rotation angle (min/max)

### Sheet: Supplementary Data 3
Supplementary Data 3 Training and post-training parameters for DCD model.
Parameter	Layer 1 Tissue	Layer 2 Brain region	Layer 3 TH+ cell	Layer 3 TH+ cell (instance segmentation)
Number of images in training	7	39	30	30
Number of training annotations	13	389	2925	2925
Number of iterations	2907	7000	7500	7500
Field of View (mm)	1000	1750	-	-
Complexity	Very Complex	Extra Complex	Extra Complex	Extra Complex
Weight decay	0.0001	0.0001	0.0001	0.0001
Initial learning rate	1	1	1	1
Iterations without progress	100	1000	2500	100
Mini-batch size	20	20	160	20
Mini-batches per iteration	-	-	-	20
Neural network structure version	-	-	-	-
AI engine version	Version 7	Version 7	Version 7	Version 7
Width scaler	1	1	1	1
Width (min/max)	2/4096	2/4096	2/4096	2/4096
A priori weight	0.5	0.5	-	0
Desired training window feature size	8	8	-	8
Training window size (min/max) (px)	256/2048	256/2048	-	256/2048
Minimum object size difference (%)	-	-	75	-
Maximum object overlap (%)	-	-	90	-
Background samples (%)	-	-	50	-
Window size (px)	-	-	200	-
Scale (min/max)	-1/1.01	-1/1.01	-1/1.01	-1/1.01
Aspect Ratio	1	1	1	1
Maximum Shear	1	1	1	1
Luminance (min/max)	-1/1	-1/1	-1/1	-1/1
Contrast (min/max)	-1/1.01	-1/1.01	-1/1.01	-1/1.01
Maximum white balance change	1	1	1	1
White noise	0	0	0	0
JPG compression quality (min/max)	40/60	40/60	40/60	40/60
JPG compression percentage	0.5	0.5	0.5	0.5
Blur maximum pixels	1	1	1	1
Blur percentage	0.5	0.5	0.5	0.5
Rotation angle (min/max)	-180/180	-180/180	-180/180	-180/180
Gain factors	1	1	1	1
Minimum areas (mm2)	20000	5000	-	5
Granularity – Level of details	Medium	Medium	-	Medium
Granularity – Improved result resolution	Automatic (Include complete pixels)	Automatic (Include complete pixels)	(Include complete pixels)	Automatic (Include complete pixels)
Additional information – Calculate grayscale intensity	No	No	No	No
Additional information – Identify parent layer	Yes	Yes	Yes	Yes
Other parameters – Fill holes	No	No	-	No

### Sheet: Supplementary Data 4
Supplementary Data 4 Training and post-training parameters for DTD model.
Parameter	Layer 1 Tissue	Layer 2 Brain region
Number of training images	6	25
Number of annotations	21	431
Number of iterations	2000	2955
Field of View (mm)	1000	1750
Complexity	Extra Complex	Extra Complex
Weight decay	0.0001	0.0001
Initial learning rate	1	1
Iterations without progress	100	100
Mini-batch size	20	20
Mini-batches per iteration	-	-
Neural network structure version	Default	Default
AI engine version	Version 7	Version 7
Width scaler	1	1
Width (min/max)	2/4096	2/4096
A priori weight	0.5	0.5
Desired training window feature size	8	8
Training window size (min/max) (px)	256/2048	256/2048
Maximum object overlap (%)	-	-
Scale (min/max)	-1/1.01	-1/1.01
Aspect Ratio	1	1
Maximum Shear	1	1
Luminance (min/max)	-1/1	-1/1
Contrast (min/max)	-1/1.01	-1/1.01
Maximum white balance change	1	1
White noise	0	0
JPG compression quality (min/max)	40/60	40/60
JPG compression percentage	0.5	0.5
Blur maximum pixels	1	1
Blur percentage	0.5	0.5
Rotation angle (min/max)	-180/180	-180/180
Gain factors	1	1
Minimum areas (mm)	10000	5000
Granularity - Level of details	Medium	High
Granularity - Improved result resolution	Automatic (Include complete pixels)	Manual 25 (Include complete pixels)
Additional information – Calculate grayscale intensity	No	Yes
Additional information – Identify parent layer	No	Yes
Other parameters – Fill holes	No	No

### Sheet: Supplementary Data 5
Supplementary Data 5 Training and post-training parameters for NCD model.
Parameter	Layer 1 Tissue	Layer 2 Brain region	Layer 3 NeuN+ cell	Layer 4 NeuN+ cell
Number of training images	10	61	40	40
Number of annotations	37	4621	1733	6830
Number of iterations	2572	9000	7500	9000
Field of View (mm)	500	1750	50	-
Complexity	Very Complex	Extra Complex	Extra Complex	Extra Complex
Weight decay	0.0001	0.0001	0.0001	0.0001
Initial learning rate	1	1	1	2
Maximum final learning rate	0.0001	0.0001	0.0001	0.0001
Iterations without progress	100	700	750	700
Mini-batch size	40	20	20	160
Mini-batches per iteration	-	-	-	-
Neural network structure version	Default	Default	Default	Default
AI engine version	Version 7	Version 7	Version 7	Version 7
Width scaler	1	1	1	1
Width (min/max)	2/4096	2/4096	2/4096	2/4096
A priori weight	0.5	0.5	0.5	-
Desired training window feature size	8	8	8	-
Training window size (min/max) (px)	256/2048	256/2048	256/2048	-
Minimum object size difference (%)	-	-	-	70
Maximum object overlap (%)	-	-	-	75
Background samples (%)	-	-	-	50
Window size (px)	-	-	-	200
Scale (min/max)	-1/1.01	-1/1.01	-1/1.01	-1/1.01
Aspect Ratio	1	1	1	1
Maximum Shear	1	1	1	1
Luminance (min/max)	-1/1	-1/1	-1/1	-1/1
Contrast (min/max)	-1/1.01	-1/1.01	-1/1.01	-1/1.01
Maximum white balance change	1	1	1	1
White noise	0	0	0	0
JPG compression quality (min/max)	40/60	40/60	40/60	40/60
JPG compression percentage	0.5	0.5	0.5	0.5
Blur maximum pixels	1	1	1	1
Blur percentage	0.5	0.5	0.5	0.5
Rotation angle (min/max)	-180/180	-180/180	-180/180	-180/180
Gain factors	1	1 (for all classes)	1	1
Minimum areas (mm)	20000	5000	7	-
Granularity - Level of details	Medium	High	High	-
Granularity - Improved result resolution	Automatic (Include complete pixels)	Automatic (Include complete pixels)	Automatic (Include complete pixels)	-
Additional information – Calculate grayscale intensity	No	No	No	No
Additional information – Identify parent layer	Yes	Yes	Yes	Yes
Other parameters – Fill holes	No	No	No	-

### Sheet: Supplementary Data 6
Supplementary Data 6 Training and post-training parameters for MCD model.
Parameter	Layer 1 Tissue	Layer 2 Brain region	Layer 3 Iba1+ cell	Layer 3 Iba1+ cell (instance segmentation)
Number of training images	21	87	77	77
Number of annotations	72	6723	5996	5996
Number of iterations	5000	10000	10000	10000
Field of View (mm)	500	1750	-	-
Complexity	Very Complex	Extra Complex	Extra Complex	Extra Complex
Weight decay	0.0001	0.0001	0.0001	0.0001
Initial learning rate	0.1	1	0.1	0.1
Iterations without progress	500	1000	2000	2000
Mini-batch size	20	20	20	5
Mini-batches per iteration	Default	Default	Default	Default
Neural network structure version	Default	Default	-	-
AI engine version	Version 7	Version 7	Version 7	Version 7
Width scaler	1	1	1	1
Width (min/max)	2/4096	2/4096	2/4096	2/4096
A priori weight	0.5	0.5	-	0
Desired training window feature size	8	8	-	8
Training window size (min/max) (px)	256/2048	256/2048	-	256/2048
Minimum object size difference (%)	-	-	75	-
Maximum object overlap (%)	-	-	75	-
Background samples (%)	-	-	50	-
Window size (px)	-	-	200	-
Scale (min/max)	-1/1.01	-1/1.01	-10/10	-1/1.01
Aspect Ratio	1	1	10	1
Maximum Shear	1	1	10	1
Luminance (min/max)	-1/1	-1/1	-10/10	-1/1
Contrast (min/max)	-1/1.01	-1/1.01	-10/1	-1/1.01
Maximum white balance change	1	1	1	1
White noise	0	0	0	0
JPG compression quality (min/max)	40/60	40/60	40/60	40/60
JPG compression percentage	0.5	0.5	0.5	0.5
Blur maximum pixels	1	1	1	1
Blur percentage	0.5	0.5	0.5	0.5
Rotation angle (min/max)	-180/180	-180/180	-180/180	-180/180
Gain factors	1	See Supplementary Data 6	1	1
Minimum areas (mm)	20000	10000	-	10
Granularity - Level of details	Medium	Medium	-	High
Granularity - Improved result resolution	Automatic	Automatic (Include complete pixels)	(Include complete pixels)	Manual 25 (Include complete pixels)
Additional information – Calculate grayscale intensity	No	No	No	No
Additional information – Identify parent layer	No	Yes	Yes	Yes
Additional information – Prevent instance overlap	-	-	-	Yes
Other parameters – Fill holes	No	-	-	No

### Sheet: Supplementary Data 7
Supplementary Data 7 Gain factors for all classes in layer 2 Brain region from MCD model.
Class	Gain
Accessory Olfactory Bulb	1
Amygdala	0.75
Anterior Commissure	1.5
Anterior Olfactory Nucleus	1
Cerebellar Arbor Vitae	2
Cerebellar Peduncles	1
Cerebellum	0.5
Cingulate Cortex	1
Corpus Callosum	1
Fimbria	0.75
Globus Pallidus	1
Hippocampus	0.5
Hypothalamus	0.5
Inferior Olivary Complex	1
Medullary Nuclei Motor related	0.5
Medullary Nuclei Sensory related	1
Midbrain	1
Motor Cortex	0.5
Nucleus Accumbens	0.5
Olfactory Bulb	0.5
Periaqueductal Gray	1
Piriform Cortex	0.75
Pons	0.5
Septal Nucleus	0.5
Striatum	1
Substantia Nigra	0.75
Taenia Tecta	0.5
Thalamus	0.5

### Sheet: Supplementary Data 8
Supplementary Data 8 Training and post-training parameters for pSynD model.
Parameter	Layer 1 Tissue	Layer 2 Brain region	Layer 3 pSer129-αSyn+ area	Layer 4 Cellular inlcusion	Layer 4 Cellular inlcusion (instance segmentation)
Number of training images	27	108	55	58	58
Number of annotations	248	9971	5487	2875	2875
Number of iterations	2530	15000	6847	7271	7271
Field of View (mm)	1000	1750	25	-	-
Complexity	Extra Complex	Extra Complex	Extra Complex	Extra Complex	Extra Complex
Weight decay	0.0001	0.0001	0.0001	0.0001	0.0001
Initial learning rate	1	1	1	1	1
Iterations without progress	0.0001	0.0001	0.0001	0.0001	0.0001
Mini-batch size	20	20	20	5	20
Mini-batches per iteration	Default	Default	Default	Default	Default
Neural network structure version	Default	Default	1	-	-
AI engine version	Version 7	Version 7	Version 7	Version 7	Version 7
Width scaler	1	1	1	1	1
Width (min/max)	2/4096	2/4096	2/4096	2/4096	2/4096
A priori weight	0.5	0.5	0.5	-	0.05
Desired training window feature size	8	8	8	-	8
Training window size (min/max) (px)	256/2048	256/2048	256/2048	-	256/2048
Minimum object size difference (%)	-	-	-	75	-
Maximum object overlap (%)	-	-	-	50	-
Background samples (%)	-	-	-	50	-
Window size (px)	-	-	-	200	-
Scale (min/max)	-1/1.01	-1/1.01	-1/1.01	-1/1.01	-1/1.01
Aspect Ratio	1	1	1	1	1
Maximum Shear	1	1	1	1	1
Luminance (min/max)	-1/1	-1/1	-1/1	-1/1	-1/1
Contrast (min/max)	-1/1.01	-1/1.01	-1/1.01	-1/1.01	-1/1.01
Maximum white balance change	1	1	1	1	1
White noise	0	0	0	0	0
JPG compression quality (min/max)	40/60	40/60	40/60	40/60	40/60
JPG compression percentage	0.5	0.5	0.5	0.5	0.5
Blur maximum pixels	1	1	1	1	1
Blur percentage	0.5	0.5	0.5	0.5	0.5
Rotation angle (min/max)	-180/180	-180/180	-180/180	-180/180	-180/180
Gain factors	1	See Supplementary Data 8	0.75 (for all classes)	1	1
Minimum areas (mm)	20000	10000	3	-	5
Granularity - Level of details	Automatic	Automatic (Include complete pixels)	Manual 25 (Include complete pixels)	Include complete pixels	Manual 25 (Include complete pixels)
Granularity - Improved result resolution	No	No	No	No	No
Additional information – Calculate grayscale intensity	No	Yes	Yes	Yes	Yes
Additional information – Identify parent layer	-	-	-	-	Yes
Additional information – Prevent instance overlap	No	-	-	-	No
Other parameters – Fill holes	No	-	-	No	No

### Sheet: Supplementary Data 9
Supplementary Data 9 Gain factors for all classes in layer 2 Brain region from pSynD model.
Class	Gain
Accessory Olfactory Bulb	1
Amygdala	0.75
Anterior Commissure	1.5
Anterior Olfactory Nucleus	1
Cerebellar Arbor Vitae	2
Cerebellar Peduncles	1
Cerebellum	0.5
Cingulate Cortex	1
Corpus Callosum	1
Dorsal Funiculus	1
Dorsal Horn	1
Fimbria	0.75
Globus Pallidus	1
Hippocampus	0.5
Hypothalamus	0.5
Inferior Olivary Complex	1
Lateral Funiculus	1
Medullary Nuclei Motor related	0.5
Medullary Nuclei Sensory related	1
Midbrain	0.75
Motor Cortex	0.7
Nucleus Accumbens	0.75
Olfactory Bulb	0.5
Periaqueductal Gray	1
Piriform Cortex	0.75
Pons	0.5
Septal Nucleus	0.5
Striatum	1
Substantia Nigra	0.75
Taenia Tecta	0.5
Thalamus	0.5
Ventral Funiculus	1
Ventral Horn	1
